# Drug repurposing to face Covid-19: Celastrol, a potential leading drug capable of inhibiting SARS-CoV-2 replication and induced inflammation

**DOI:** 10.1101/2021.04.20.439992

**Authors:** Carlos A. Fuzo, Ronaldo B. Martins, Thais F.C. Fraga-Silva, Martin K. Amstalden, Thais Canassa De Leo, Juliano P. Souza, Thais M. Lima, Lucia H. Faccioli, Suzelei C. França, Vania L.D. Bonato, Eurico Arruda, Marcelo Dias-Baruffi

**Affiliations:** Departamento de Análises Clínicas, Toxicológicas e Bromatológicas. Faculdade de Ciências Farmacêuticas de Ribeirão Preto, Universidade de São Paulo, Ribeirão Preto, SP, Brazil; Departamento de Biologia Celular e Molecular e Bioagentes Patogênicos, Faculdade de Medicina de Ribeirão Preto, Universidade de São Paulo, Ribeirão Preto, SP, Brazil; Departamento de Bioquímica e Imunologia. Faculdade de Medicina de Ribeirão Preto, Universidade de São Paulo, Ribeirão Preto, SP, Brazil; Unidade de Biotecnologia, Universidade de Ribeirão Preto, Ribeirão Preto, SP, Brazil

**Keywords:** Covid-19, SARS-CoV-2, drug repurposing, reverse gene signature, molecular docking, celastrol

## Abstract

The global emergence of Covid-19 has caused huge human casualties. Clinical manifestations of the disease vary from asymptomatic to lethal, and the symptomatic form can be associated with cytokine storm and non-homeostatic inflammatory response. In face of the urgent demand for effective drugs to treat Covid-19, we have searched for candidate compounds using a drug repurposing approach based on *in silico* analysis followed by biological validation. Here we identified celastrol, a pentacyclic triterpene isolated from *Tripterygium wilfordii* Hook F – a plant used in traditional Chinese medicine – as one of the best compounds out of 39 repurposed drug candidates. Celastrol reverted gene expression signature from SARS-CoV-2-infected cells; bound with high-affinity energy to viral molecular targets such as main protease (M^pro^) and receptor-biding domain (RBD); inhibited SARS-CoV-2 replication in monkey (Vero and Vero-ACE2) and human (Caco-2 and Calu-3) cell lines; and decreased interleukin-6 (IL-6) secretion in SARS-CoV-2-infected human cell lines. Interestingly, celastrol acted in a concentration-dependent manner, with undetectable signs of cytotoxicity. Therefore, celastrol is a promising lead drug candidate to treat Covid-19 due to its ability to suppress SARS-CoV-2 replication and IL-6 production in infected cells, two critical events in the pathophysiology of this disease.
