## Supplementary Tables S1-S4 for "Drug repurposing to face Covid-19: Celastrol, a potential leading drug capable of inhibiting SARS-CoV-2 replication and induced inflammation"

### Sheet: Table S1
Protein target	Protein Data Bank (PDB) IDs (https://www.rcsb.org/)	Grid box dimensions
Main Protease (Mpro)	5R7Y, 5R7Z, 5R80, 5R81, 5R82, 5R83, 5R84, 5RE4, 5RE5, 5RE6, 5RE7, 5RE8, 5RE9, 5REA, 5REB, 5REC, 5RED, 5REE, 5REF, 5REG, 5REH, 5REI, 5REJ, 5REK, 5REL, 5REM, 5REN, 5REO, 5REP, 5RER, 5RES, 5RET, 5REU, 5REV, 5REW, 5REX, 5REY, 5REZ, 5RF0, 5RF1, 5RF2, 5RF3, 5RF4, 5RF5, 5RF6, 5RF7, 5RF8, 5RF9, 5RFA, 5RFB, 5RFC, 5RFD, 5RFE, 5RFF, 5RFG, 5RFH, 5RFI, 5RFJ, 5RFK, 5RFL, 5RFM, 5RFN, 5RFO, 5RFP, 5RFQ, 5RFR, 5RF…	30Å x 30Å x 30Å
Region 1 of Receptor Binding Domain (RBD1)	Ensemble composed of ten centroids obtained by cluster analysis over molecular dynamics derived trajectory. The initial structure of RBD was extracted from PDB ID 6M0J	18Å x 20Å x 20Å
Region 2 of Receptor Binding Domain (RBD2)		18Å x 22Å x 22Å
RNA-dependent RNApolymerase (RdRp)	6M71, 6XEZ, 6XQB, 6YYT, 7BTF, 7BV1, 7BV2, 7BW4, 7BZF, 7C2K	30Å x 30Å x 30Å

### Sheet: Table S2
Gene Symbol	Description	Expression
BIRC3	baculoviral IAP repeat containing 3	Up regulated
BST2	bone marrow stromal cell antigen 2	Up regulated
C15orf48	chromosome 15 open reading frame 48	Up regulated
C1QTNF1	C1q and TNF related 1	Up regulated
C3	complement C3	Up regulated
C8orf4	transcriptional and immune response regulator	Up regulated
CCL20	C-C motif chemokine ligand 20	Up regulated
CFB	complement factor B	Up regulated
CSF2	colony stimulating factor 2	Up regulated
CSF3	colony stimulating factor 3	Up regulated
CXCL1	C-X-C motif chemokine ligand 1	Up regulated
CXCL14	C-X-C motif chemokine ligand 14	Down regulated
CXCL2	C-X-C motif chemokine ligand 2	Up regulated
CXCL5	C-X-C motif chemokine ligand 5	Up regulated
CXCL6	C-X-C motif chemokine ligand 6	Up regulated
CYP27B1	cytochrome P450 family 27 subfamily B member 1	Up regulated
GBP5	guanylate binding protein 5	Up regulated
HBEGF	heparin binding EGF like growth factor	Up regulated
HEPHL1	hephaestin like 1	Up regulated
ICAM1	intercellular adhesion molecule 1	Up regulated
IFITM1	interferon induced transmembrane protein 1	Up regulated
IFITM10	interferon induced transmembrane protein 10	Down regulated
IL1B	interleukin 1 beta	Up regulated
IL32	interleukin 32	Up regulated
IL36G	interleukin 36 gamma	Up regulated
IL6	interleukin 6	Up regulated
IL8	interleukin 8	Up regulated
INHBA	inhibin subunit beta A	Up regulated
IRAK2	interleukin 1 receptor associated kinase 2	Up regulated
IRF7	interferon regulatory factor 7	Up regulated
IRF9	interferon regulatory factor 9	Up regulated
ITGB3	integrin subunit beta 3	Up regulated
KRT24	keratin 24	Up regulated
KRT6B	keratin 6B	Up regulated
LIF	LIF interleukin 6 family cytokine	Up regulated
LTB	lymphotoxin beta	Up regulated
MAFF	MAF bZIP transcription factor F	Up regulated
MAP7D2	MAP7 domain containing 2	Down regulated
MRGPRX3	MAS related GPR family member X3	Up regulated
MYEOV	myeloma overexpressed	Up regulated
MYLK	myosin light chain kinase	Down regulated
NANOS1	nanos C2HC-type zinc finger 1	Down regulated
NID1	nidogen 1	Down regulated
OAS1	2'-5'-oligoadenylate synthetase 1	Up regulated
OAS2	2'-5'-oligoadenylate synthetase 2	Up regulated
OAS3	2'-5'-oligoadenylate synthetase 3	Up regulated
PDZK1IP1	PDZK1 interacting protein 1	Up regulated
PGLYRP4	peptidoglycan recognition protein 4	Up regulated
PI3	peptidase inhibitor 3	Up regulated
PLAT	plasminogen activator, tissue type	Up regulated
RBM20	RNA binding motif protein 20	Down regulated
RHCG	Rh family C glycoprotein	Up regulated
RND1	Rho family GTPase 1	Up regulated
S100A7	S100 calcium binding protein A7	Up regulated
S100A8	S100 calcium binding protein A8	Up regulated
S100A9	S100 calcium binding protein A9	Up regulated
SAA2	serum amyloid A2	Up regulated
SLC6A14	solute carrier family 6 member 14	Up regulated
SOD2	superoxide dismutase 2	Up regulated
SPRR2A	small proline rich protein 2A	Up regulated
SPRR2D	small proline rich protein 2D	Up regulated
SPRR2E	small proline rich protein 2E	Up regulated
STON1	stonin 1	Down regulated
TNF	tumor necrosis factor	Up regulated
TNFAIP2	TNF alpha induced protein 2	Up regulated
TNFAIP3	TNF alpha induced protein 3	Up regulated
TNFSF14	TNF superfamily member 14	Up regulated
TNIP1	TNFAIP3 interacting protein 1	Up regulated
TRIML2	tripartite motif family like 2	Up regulated
VNN1	vanin 1	Up regulated
VNN3	vanin 3	Up regulated
ZC3H12A	zinc finger CCCH-type containing 12A	Up regulated

### Sheet: Table S3
ID	Description	GeneRatio	BgRatio	pvalue	p.adjust	qvalue	geneID	Count
Interleukin-10 signaling	Interleukin-10 signaling	11/56	47/11193	2.63583e-16	5.90426e-14	4.96646e-14	CSF3/CCL20/IL6/IL8/CSF2/ICAM1/CXCL1/TNF/CXCL2/LIF/IL1B	11
Signaling by Interleukins	Signaling by Interleukins	15/56	452/11193	3.4837e-09	3.90174e-07	3.28201e-07	CSF3/CCL20/IL36G/IL6/IL8/CSF2/ICAM1/IRAK2/SOD2/CXCL1/TNF/CXCL2/LIF/IL32/IL1B	15
Interferon alpha/beta signaling	Interferon alpha/beta signaling	7/56	70/11193	5.00683e-08	3.73843e-06	3.14464e-06	OAS1/IFITM1/OAS3/IRF9/OAS2/IRF7/BST2	7
Interferon gamma signaling	Interferon gamma signaling	7/56	93/11193	3.62189e-07	2.02826e-05	1.7061e-05	ICAM1/OAS1/OAS3/IRF9/OAS2/IRF7/GBP5	7
Interferon Signaling	Interferon Signaling	9/56	205/11193	6.9969e-07	3.13461e-05	2.63673e-05	ICAM1/OAS1/IFITM1/OAS3/IRF9/OAS2/IRF7/GBP5/BST2	9
Chemokine receptors bind chemokines	Chemokine receptors bind chemokines	5/56	57/11193	8.97259e-06	0.000334977	0.000281771	CCL20/CXCL5/CXCL1/CXCL2/CXCL6	5
OAS antiviral response	OAS antiviral response	3/56	10/11193	1.38864e-05	0.000444365	0.000373784	OAS1/OAS3/OAS2	3
Interleukin-4 and Interleukin-13 signaling	Interleukin-4 and Interleukin-13 signaling	6/56	112/11193	1.89617e-05	0.000530928	0.000446598	IL6/IL8/ICAM1/TNF/LIF/IL1B	6
TNF receptor superfamily (TNFSF) members mediating non-canonical NF-kB pathway	TNF receptor superfamily (TNFSF) members mediating non-canonical NF-kB pathway	3/56	17/11193	7.67568e-05	0.00191039	0.00160696	BIRC3/TNFSF14/LTB	3
Antimicrobial peptides	Antimicrobial peptides	5/56	95/11193	0.000107483	0.00240761	0.0020252	PGLYRP4/S100A8/S100A7/PI3/S100A9	5
TNFR1-induced NFkappaB signaling pathway	TNFR1-induced NFkappaB signaling pathway	3/56	26/11193	0.000284259	0.00578855	0.00486913	TNFAIP3/BIRC3/TNF	3
Peptide ligand-binding receptors	Peptide ligand-binding receptors	6/56	198/11193	0.000441883	0.00824849	0.00693835	CCL20/CXCL5/C3/CXCL1/CXCL2/CXCL6	6
Formation of the cornified envelope	Formation of the cornified envelope	4/56	75/11193	0.000524676	0.00849396	0.00714482	SPRR2D/SPRR2E/SPRR2A/PI3	4
NOD1/2 Signaling Pathway	NOD1/2 Signaling Pathway	3/56	32/11193	0.000530872	0.00849396	0.00714482	TNFAIP3/BIRC3/IRAK2	3
Keratinization	Keratinization	6/56	217/11193	0.000716806	0.0105484	0.00887291	SPRR2D/SPRR2E/SPRR2A/KRT6B/PI3/KRT24	6
Regulation of TNFR1 signaling	Regulation of TNFR1 signaling	3/56	36/11193	0.000753454	0.0105484	0.00887291	TNFAIP3/BIRC3/TNF	3
Toll-like Receptor Cascades	Toll-like Receptor Cascades	5/56	153/11193	0.000973972	0.0128335	0.0107951	S100A8/BIRC3/IRAK2/IRF7/S100A9	5
TNF signaling	TNF signaling	3/56	46/11193	0.00154623	0.0188743	0.0158764	TNFAIP3/BIRC3/TNF	3
TNFR2 non-canonical NF-kB pathway	TNFR2 non-canonical NF-kB pathway	4/56	101/11193	0.00160095	0.0188743	0.0158764	BIRC3/TNFSF14/TNF/LTB	4
TNFR1-induced proapoptotic signaling	TNFR1-induced proapoptotic signaling	2/56	14/11193	0.00215267	0.0241099	0.0202804	TNFAIP3/TNF	2
Nucleotide-binding domain, leucine rich repeat containing receptor (NLR) signaling pathways	Nucleotide-binding domain, leucine rich repeat containing receptor (NLR) signaling pathways	3/56	55/11193	0.00258874	0.0276132	0.0232273	TNFAIP3/BIRC3/IRAK2	3
Regulation of TLR by endogenous ligand	Regulation of TLR by endogenous ligand	2/56	16/11193	0.00282053	0.0287181	0.0241567	S100A8/S100A9	2

### Sheet: Table S4
Rank	Score	Perturbation	Cell-line	Dose	Time	Perturbation LIFE URL	Perturbation PubChem URL	Perturbation DrugBank URL	Signature URL
1	0.3333	CGP-60474	HME1	10μM	3h	http://life.ccs.miami.edu/life/summary?mode=SmallMolecule&source=BROAD&input=BRD-K79090631	http://pubchem.ncbi.nlm.nih.gov/summary/summary.cgi?cid=644215	None	http://amp.pharm.mssm.edu/L1000CDS2/meta?sig_id=LJP006_HME1_3H:BRD-K79090631:10
2	0.2982	celastrol	HA1E	0.04μM	24h	http://life.ccs.miami.edu/life/summary?mode=SmallMolecule&source=BROAD&input=BRD-A24396574	http://pubchem.ncbi.nlm.nih.gov/summary/summary.cgi?cid=73707365	None	http://amp.pharm.mssm.edu/L1000CDS2/meta?sig_id=LJP006_HA1E_24H:BRD-A24396574:0.04
3	0.2982	A443654	HME1	1.11μM	3h	http://life.ccs.miami.edu/life/summary?mode=SmallMolecule&source=BROAD&input=BRD-K88573743	None	None	http://amp.pharm.mssm.edu/L1000CDS2/meta?sig_id=LJP006_HME1_3H:BRD-K88573743:1.11
4	0.2982	dasatinib	HME1	3.33μM	3h	http://life.ccs.miami.edu/life/summary?mode=SmallMolecule&source=BROAD&input=BRD-K49328571	http://pubchem.ncbi.nlm.nih.gov/summary/summary.cgi?cid=3062316	http://www.drugbank.ca/drugs/DB01254	http://amp.pharm.mssm.edu/L1000CDS2/meta?sig_id=LJP006_HME1_3H:BRD-K49328571:3.33
5	0.2632	KIN001-043	HME1	10μM	3h	http://life.ccs.miami.edu/life/summary?mode=SmallMolecule&source=BROAD&input=BRD-K44100512	None	None	http://amp.pharm.mssm.edu/L1000CDS2/meta?sig_id=LJP006_HME1_3H:BRD-K44100512:10
6	0.2456	canertinib	HME1	10μM	3h	http://life.ccs.miami.edu/life/summary?mode=SmallMolecule&source=BROAD&input=BRD-K50168500	http://pubchem.ncbi.nlm.nih.gov/summary/summary.cgi?cid=156414	None	http://amp.pharm.mssm.edu/L1000CDS2/meta?sig_id=LJP006_HME1_3H:BRD-K50168500:10
7	0.2281	TPCA-1	MDST8	10.0μM	6.0h	http://life.ccs.miami.edu/life/summary?mode=SmallMolecule&source=BROAD&input=BRD-K51575138	http://pubchem.ncbi.nlm.nih.gov/summary/summary.cgi?cid=9903786	None	http://amp.pharm.mssm.edu/L1000CDS2/meta?sig_id=CPC006_MDST8_6H:BRD-K51575138:10.0
8	0.2281	canertinib	HME1	0.37μM	3h	http://life.ccs.miami.edu/life/summary?mode=SmallMolecule&source=BROAD&input=BRD-K50168500	http://pubchem.ncbi.nlm.nih.gov/summary/summary.cgi?cid=156414	None	http://amp.pharm.mssm.edu/L1000CDS2/meta?sig_id=LJP006_HME1_3H:BRD-K50168500:0.37
9	0.2281	WZ-4-145	HME1	10μM	3h	http://life.ccs.miami.edu/life/summary?mode=SmallMolecule&source=BROAD&input=BRD-U61997977	None	None	http://amp.pharm.mssm.edu/L1000CDS2/meta?sig_id=LJP006_HME1_3H:BRD-U61997977:10
10	0.2281	GSK-1059615	HME1	10μM	3h	http://life.ccs.miami.edu/life/summary?mode=SmallMolecule&source=BROAD&input=BRD-K02708799	http://pubchem.ncbi.nlm.nih.gov/summary/summary.cgi?cid=23658330	None	http://amp.pharm.mssm.edu/L1000CDS2/meta?sig_id=LJP006_HME1_3H:BRD-K02708799:10
11	0.2281	saracatinib	HME1	1.11μM	3h	http://life.ccs.miami.edu/life/summary?mode=SmallMolecule&source=BROAD&input=BRD-K19540840	http://pubchem.ncbi.nlm.nih.gov/summary/summary.cgi?cid=10302451	None	http://amp.pharm.mssm.edu/L1000CDS2/meta?sig_id=LJP006_HME1_3H:BRD-K19540840:1.11
12	0.2105	PIK-93	HA1E	1.11μM	24h	http://life.ccs.miami.edu/life/summary?mode=SmallMolecule&source=BROAD&input=BRD-K29395450	None	None	http://amp.pharm.mssm.edu/L1000CDS2/meta?sig_id=LJP005_HA1E_24H:BRD-K29395450:1.11
13	0.2105	CGP-60474	HME1	3.33μM	3h	http://life.ccs.miami.edu/life/summary?mode=SmallMolecule&source=BROAD&input=BRD-K79090631	http://pubchem.ncbi.nlm.nih.gov/summary/summary.cgi?cid=644215	None	http://amp.pharm.mssm.edu/L1000CDS2/meta?sig_id=LJP006_HME1_3H:BRD-K79090631:3.33
14	0.2105	AZD-7762	HME1	3.33μM	3h	http://life.ccs.miami.edu/life/summary?mode=SmallMolecule&source=BROAD&input=BRD-K46056750	http://pubchem.ncbi.nlm.nih.gov/summary/summary.cgi?cid=67077825	None	http://amp.pharm.mssm.edu/L1000CDS2/meta?sig_id=LJP006_HME1_3H:BRD-K46056750:3.33
15	0.2105	lapatinib	HME1	0.04μM	3h	http://life.ccs.miami.edu/life/summary?mode=SmallMolecule&source=BROAD&input=BRD-K19687926	http://pubchem.ncbi.nlm.nih.gov/summary/summary.cgi?cid=208908	http://www.drugbank.ca/drugs/DB01259	http://amp.pharm.mssm.edu/L1000CDS2/meta?sig_id=LJP006_HME1_3H:BRD-K19687926:0.04
16	0.2105	dasatinib	HME1	10μM	3h	http://life.ccs.miami.edu/life/summary?mode=SmallMolecule&source=BROAD&input=BRD-K49328571	http://pubchem.ncbi.nlm.nih.gov/summary/summary.cgi?cid=3062316	http://www.drugbank.ca/drugs/DB01254	http://amp.pharm.mssm.edu/L1000CDS2/meta?sig_id=LJP006_HME1_3H:BRD-K49328571:10
17	0.2105	alvocidib	HME1	3.33μM	3h	http://life.ccs.miami.edu/life/summary?mode=SmallMolecule&source=BROAD&input=BRD-K87909389	http://pubchem.ncbi.nlm.nih.gov/summary/summary.cgi?cid=5287969	None	http://amp.pharm.mssm.edu/L1000CDS2/meta?sig_id=LJP006_HME1_3H:BRD-K87909389:3.33
18	0.2105	PD-0325901	HME1	10μM	3h	http://life.ccs.miami.edu/life/summary?mode=SmallMolecule&source=BROAD&input=BRD-K49865102	http://pubchem.ncbi.nlm.nih.gov/summary/summary.cgi?cid=9826528	None	http://amp.pharm.mssm.edu/L1000CDS2/meta?sig_id=LJP006_HME1_3H:BRD-K49865102:10
19	0.193	ROSUVASTATIN	HA1E	10.0μM	6.0h	http://life.ccs.miami.edu/life/summary?mode=SmallMolecule&source=BROAD&input=BRD-K82941592	http://pubchem.ncbi.nlm.nih.gov/summary/summary.cgi?cid=446157	None	http://amp.pharm.mssm.edu/L1000CDS2/meta?sig_id=CPC004_HA1E_6H:BRD-K82941592:10.0
20	0.193	dasatinib	HME1	0.12μM	3h	http://life.ccs.miami.edu/life/summary?mode=SmallMolecule&source=BROAD&input=BRD-K49328571	http://pubchem.ncbi.nlm.nih.gov/summary/summary.cgi?cid=3062316	http://www.drugbank.ca/drugs/DB01254	http://amp.pharm.mssm.edu/L1000CDS2/meta?sig_id=LJP006_HME1_3H:BRD-K49328571:0.12
21	0.193	canertinib	HME1	0.04μM	3h	http://life.ccs.miami.edu/life/summary?mode=SmallMolecule&source=BROAD&input=BRD-K50168500	http://pubchem.ncbi.nlm.nih.gov/summary/summary.cgi?cid=156414	None	http://amp.pharm.mssm.edu/L1000CDS2/meta?sig_id=LJP006_HME1_3H:BRD-K50168500:0.04
22	0.193	HG-6-64-01	HME1	10μM	3h	http://life.ccs.miami.edu/life/summary?mode=SmallMolecule&source=BROAD&input=BRD-U51024685	None	None	http://amp.pharm.mssm.edu/L1000CDS2/meta?sig_id=LJP006_HME1_3H:BRD-U51024685:10
23	0.193	fostamatinib	HME1	10μM	3h	http://life.ccs.miami.edu/life/summary?mode=SmallMolecule&source=BROAD&input=BRD-K20285085	http://pubchem.ncbi.nlm.nih.gov/summary/summary.cgi?cid=11213558	None	http://amp.pharm.mssm.edu/L1000CDS2/meta?sig_id=LJP006_HME1_3H:BRD-K20285085:10
24	0.193	GSK-1059615	HA1E	3.33μM	24h	http://life.ccs.miami.edu/life/summary?mode=SmallMolecule&source=BROAD&input=BRD-K02708799	http://pubchem.ncbi.nlm.nih.gov/summary/summary.cgi?cid=23658330	None	http://amp.pharm.mssm.edu/L1000CDS2/meta?sig_id=LJP008_HA1E_24H:BRD-K02708799:3.33
25	0.1754	SIMVASTATIN	HA1E	10.0μM	6.0h	http://life.ccs.miami.edu/life/summary?mode=SmallMolecule&source=BROAD&input=BRD-K22134346	http://pubchem.ncbi.nlm.nih.gov/summary/summary.cgi?cid=54454	None	http://amp.pharm.mssm.edu/L1000CDS2/meta?sig_id=CPC004_HA1E_6H:BRD-K22134346:10.0
26	0.1754	PP-110	HA1E	22.2μM	6.0h	http://life.ccs.miami.edu/life/summary?mode=SmallMolecule&source=BROAD&input=BRD-K03618428	http://pubchem.ncbi.nlm.nih.gov/summary/summary.cgi?cid=24905203	None	http://amp.pharm.mssm.edu/L1000CDS2/meta?sig_id=CPC006_HA1E_6H:BRD-K03618428:22.2
27	0.1754	NCGC00165208-01	HCC515	10.0μM	6.0h	http://life.ccs.miami.edu/life/summary?mode=SmallMolecule&source=BROAD&input=BRD-K52163391	http://pubchem.ncbi.nlm.nih.gov/summary/summary.cgi?cid=17757095	None	http://amp.pharm.mssm.edu/L1000CDS2/meta?sig_id=CPC008_HCC515_6H:BRD-K52163391:10.0
28	0.1754	656402-250MG	HCC515	10.0μM	6.0h	http://life.ccs.miami.edu/life/summary?mode=SmallMolecule&source=BROAD&input=BRD-K72238567	http://pubchem.ncbi.nlm.nih.gov/summary/summary.cgi?cid=8975	None	http://amp.pharm.mssm.edu/L1000CDS2/meta?sig_id=CPC012_HCC515_6H:BRD-K72238567:10.0
29	0.1754	HY-10247	A375	10.0μM	6.0h	http://life.ccs.miami.edu/life/summary?mode=SmallMolecule&source=BROAD&input=BRD-K56343971	http://pubchem.ncbi.nlm.nih.gov/summary/summary.cgi?cid=42611257	None	http://amp.pharm.mssm.edu/L1000CDS2/meta?sig_id=CPC014_A375_6H:BRD-K56343971:10.0
30	0.1754	BRD-K38615104	PC3	10.0μM	6.0h	http://life.ccs.miami.edu/life/summary?mode=SmallMolecule&source=BROAD&input=BRD-K38615104	http://pubchem.ncbi.nlm.nih.gov/summary/summary.cgi?cid=10172943	None	http://amp.pharm.mssm.edu/L1000CDS2/meta?sig_id=CPC014_PC3_6H:BRD-K38615104:10.0
31	0.1754	torin-2	HA1E	0.04μM	24h	http://life.ccs.miami.edu/life/summary?mode=SmallMolecule&source=BROAD&input=BRD-K68174511	http://pubchem.ncbi.nlm.nih.gov/summary/summary.cgi?cid=51358113	None	http://amp.pharm.mssm.edu/L1000CDS2/meta?sig_id=LJP005_HA1E_24H:BRD-K68174511:0.04
32	0.1754	XMD-1150	HCC515	10μM	24h	http://life.ccs.miami.edu/life/summary?mode=SmallMolecule&source=BROAD&input=BRD-K01436366	http://pubchem.ncbi.nlm.nih.gov/summary/summary.cgi?cid=46843906	None	http://amp.pharm.mssm.edu/L1000CDS2/meta?sig_id=LJP006_HCC515_24H:BRD-K01436366:10
33	0.1754	linifanib	HME1	10μM	3h	http://life.ccs.miami.edu/life/summary?mode=SmallMolecule&source=BROAD&input=BRD-K99749624	http://pubchem.ncbi.nlm.nih.gov/summary/summary.cgi?cid=11485656	None	http://amp.pharm.mssm.edu/L1000CDS2/meta?sig_id=LJP006_HME1_3H:BRD-K99749624:10
34	0.1754	canertinib	HME1	1.11μM	3h	http://life.ccs.miami.edu/life/summary?mode=SmallMolecule&source=BROAD&input=BRD-K50168500	http://pubchem.ncbi.nlm.nih.gov/summary/summary.cgi?cid=156414	None	http://amp.pharm.mssm.edu/L1000CDS2/meta?sig_id=LJP006_HME1_3H:BRD-K50168500:1.11
35	0.1754	PF-562271	HME1	10μM	3h	http://life.ccs.miami.edu/life/summary?mode=SmallMolecule&source=BROAD&input=BRD-K99545815	http://pubchem.ncbi.nlm.nih.gov/summary/summary.cgi?cid=11713159	None	http://amp.pharm.mssm.edu/L1000CDS2/meta?sig_id=LJP006_HME1_3H:BRD-K99545815:10
36	0.1754	PD-0325901	HME1	3.33μM	3h	http://life.ccs.miami.edu/life/summary?mode=SmallMolecule&source=BROAD&input=BRD-K49865102	http://pubchem.ncbi.nlm.nih.gov/summary/summary.cgi?cid=9826528	None	http://amp.pharm.mssm.edu/L1000CDS2/meta?sig_id=LJP006_HME1_3H:BRD-K49865102:3.33
37	0.1754	BMS-345541	HME1	3.33μM	3h	http://life.ccs.miami.edu/life/summary?mode=SmallMolecule&source=BROAD&input=BRD-K13566078	http://pubchem.ncbi.nlm.nih.gov/summary/summary.cgi?cid=9813758	None	http://amp.pharm.mssm.edu/L1000CDS2/meta?sig_id=LJP006_HME1_3H:BRD-K13566078:3.33
38	0.1754	saracatinib	HME1	10μM	3h	http://life.ccs.miami.edu/life/summary?mode=SmallMolecule&source=BROAD&input=BRD-K19540840	http://pubchem.ncbi.nlm.nih.gov/summary/summary.cgi?cid=10302451	None	http://amp.pharm.mssm.edu/L1000CDS2/meta?sig_id=LJP006_HME1_3H:BRD-K19540840:10
39	0.1754	AZD-7762	HME1	10μM	3h	http://life.ccs.miami.edu/life/summary?mode=SmallMolecule&source=BROAD&input=BRD-K46056750	http://pubchem.ncbi.nlm.nih.gov/summary/summary.cgi?cid=67077825	None	http://amp.pharm.mssm.edu/L1000CDS2/meta?sig_id=LJP006_HME1_3H:BRD-K46056750:10
40	0.1754	canertinib	MCF10A	1.11μM	3h	http://life.ccs.miami.edu/life/summary?mode=SmallMolecule&source=BROAD&input=BRD-K50168500	http://pubchem.ncbi.nlm.nih.gov/summary/summary.cgi?cid=156414	None	http://amp.pharm.mssm.edu/L1000CDS2/meta?sig_id=LJP006_MCF10A_3H:BRD-K50168500:1.11
41	0.1754	(+)-JQ1	HA1E	3.33μM	24h	http://life.ccs.miami.edu/life/summary?mode=SmallMolecule&source=BROAD&input=BRD-K54606188	None	None	http://amp.pharm.mssm.edu/L1000CDS2/meta?sig_id=LJP008_HA1E_24H:BRD-K54606188:3.33
42	0.1579	PI 828	HA1E	10.0μM	24.0h	http://life.ccs.miami.edu/life/summary?mode=SmallMolecule&source=BROAD&input=BRD-K97365803	http://pubchem.ncbi.nlm.nih.gov/summary/summary.cgi?cid=25181195	None	http://amp.pharm.mssm.edu/L1000CDS2/meta?sig_id=CPC001_HA1E_24H:BRD-K97365803:10.0
43	0.1579	TWS119	PC3	10.0μM	6.0h	http://life.ccs.miami.edu/life/summary?mode=SmallMolecule&source=BROAD&input=BRD-K94176593	http://pubchem.ncbi.nlm.nih.gov/summary/summary.cgi?cid=9549289	None	http://amp.pharm.mssm.edu/L1000CDS2/meta?sig_id=CPC001_PC3_6H:BRD-K94176593:10.0
44	0.1579	BRD-K41859756	DV90	10.0μM	6.0h	http://life.ccs.miami.edu/life/summary?mode=SmallMolecule&source=BROAD&input=BRD-K41859756	http://pubchem.ncbi.nlm.nih.gov/summary/summary.cgi?cid=10096043	None	http://amp.pharm.mssm.edu/L1000CDS2/meta?sig_id=CPC006_DV90_6H:BRD-K41859756:10.0
45	0.1579	vorinostat	HT115	11.1μM	6.0h	http://life.ccs.miami.edu/life/summary?mode=SmallMolecule&source=BROAD&input=BRD-K81418486	http://pubchem.ncbi.nlm.nih.gov/summary/summary.cgi?cid=5311	http://www.drugbank.ca/drugs/DB02546	http://amp.pharm.mssm.edu/L1000CDS2/meta?sig_id=CPC006_HT115_6H:BRD-K81418486:11.1
46	0.1579	PI 103 hydrochloride	RMGI	11.1μM	6.0h	http://life.ccs.miami.edu/life/summary?mode=SmallMolecule&source=BROAD&input=BRD-K67868012	http://pubchem.ncbi.nlm.nih.gov/summary/summary.cgi?cid=9884685	None	http://amp.pharm.mssm.edu/L1000CDS2/meta?sig_id=CPC006_RMGI_6H:BRD-K67868012:11.1
47	0.1579	MLN4924	SW948	11.1μM	6.0h	http://life.ccs.miami.edu/life/summary?mode=SmallMolecule&source=BROAD&input=BRD-K67844266	http://pubchem.ncbi.nlm.nih.gov/summary/summary.cgi?cid=16720766	None	http://amp.pharm.mssm.edu/L1000CDS2/meta?sig_id=CPC006_SW948_6H:BRD-K67844266:11.1
48	0.1579	geldanamycin	A549	10.0μM	24.0h	http://life.ccs.miami.edu/life/summary?mode=SmallMolecule&source=BROAD&input=BRD-A19500257	http://pubchem.ncbi.nlm.nih.gov/summary/summary.cgi?cid=13017911	None	http://amp.pharm.mssm.edu/L1000CDS2/meta?sig_id=CPC007_A549_24H:BRD-A19500257:10.0
49	0.1579	R2146	PC3	10.0μM	24.0h	http://life.ccs.miami.edu/life/summary?mode=SmallMolecule&source=BROAD&input=BRD-K33551950	http://pubchem.ncbi.nlm.nih.gov/summary/summary.cgi?cid=23351218	None	http://amp.pharm.mssm.edu/L1000CDS2/meta?sig_id=CPC014_PC3_24H:BRD-K33551950:10.0
50	0.1579	KIN001-265	HEPG2	0.37μM	24h	http://life.ccs.miami.edu/life/summary?mode=SmallMolecule&source=BROAD&input=BRD-K79259477	None	None	http://amp.pharm.mssm.edu/L1000CDS2/meta?sig_id=LJP009_HEPG2_24H:BRD-K79259477:0.37
